# Mouse-Geneformer: A Deep Learning Model for Mouse Single-Cell Transcriptome and Its Cross-Species Utility

**DOI:** 10.1101/2024.09.09.611960

**Authors:** Keita Ito, Tsubasa Hirakawa, Shuji Shigenobu, Hironobu Fujiyoshi, Takayoshi Yamashita

## Abstract

Deep learning techniques are increasingly utilized to analyze large-scale single-cell RNA sequencing (scRNA-seq) data, offering valuable insights from complex transcriptome datasets. Geneformer, a pre-trained model using a Transformer Encoder architecture and human scRNA-seq datasets, has demonstrated remarkable success in human transcriptome analysis. However, given the prominence of the mouse, *Mus musculus*, as a primary mammalian model in biological and medical research, there is an acute need for a mouse-specific version of Geneformer. In this study, we developed a mouse-specific Geneformer (mouse-Geneformer) by constructing a large transcriptome dataset consisting of 21 million mouse scRNA-seq profiles and pre-training Geneformer on this dataset. The mouse-Geneformer effectively models the mouse transcriptome and, upon fine-tuning for downstream tasks, enhances the accuracy of cell type classification. In silico perturbation experiments using mouse-Geneformer successfully identified disease-causing genes that have been validated in in vivo experiments. These results demonstrate the feasibility of analyzing mouse data with mouse-Geneformer and highlight the robustness of the Geneformer architecture, applicable to any species with large-scale transcriptome data available. Furthermore, we found that mouse-Geneformer can analyze human transcriptome data in a cross-species manner. After the ortholog-based gene name conversion, the analysis of human scRNA-seq data using mouse-Geneformer, followed by fine-tuning with human data, achieved cell type classification accuracy comparable to that obtained using the original human Geneformer. In in silico simulation experiments using human disease models, we obtained results similar to human-Geneformer for the myocardial infarction model but only partially consistent results for the COVID-19 model, a trait unique to humans (laboratory mice are not susceptible to SARS-CoV-2). These findings suggest the potential for cross-species application of the Geneformer model while emphasizing the importance of species-specific models for capturing the full complexity of disease mechanisms. Despite the existence of the original Geneformer tailored for humans, human research could benefit from mouse-Geneformer due to its inclusion of samples that are ethically or technically inaccessible for humans, such as embryonic tissues and certain disease models. Additionally, this cross-species approach indicates potential use for non-model organisms, where obtaining large-scale single-cell transcriptome data is challenging.

**Author Summary:** Researchers have developed Geneformer, a powerful tool that utilizes advanced deep learning techniques and large-scale single-cell transcriptome data to analyze human cell genetic activity. However, given the extensive use of mice (*Mus musculus*) in medical and biology research, there is a need for a similar tool tailored to this model organism. To address this gap, we developed mouse-Geneformer, an adaptation of Geneformer trained on a large dataset of mouse single-cell RNA sequencing data obtained from 20 million cells. Mouse-Geneformer demonstrates high accuracy in identifying distinct cell types and predicting disease-causing genes in gene manipulation simulation experiments. Moreover, mouse-Geneformer exhibited comparable accuracy to the original human Geneformer, even when applied to human cell data, suggesting its potential for cross-species use. For instance, it performed well in studying heart disease but was less consistent with COVID-19, likely due to the differences between species in how they react to the virus. Overall, mouse-Geneformer could be a valuable resource for studying not only mice but also other animals, especially when large-scale data are challenging to obtain. Furthermore, this cross-species approach may probe beneficial in human research, especially for tissues that are difficult to access, such as embryonic samples.
