## Supplemental Table S2 for "Mouse-Geneformer: A Deep Learning Model for Mouse Single-Cell Transcriptome and Its Cross-Species Utility"

### Sheet: Overview_of_evaluation_data
Evaluation	Tissue Data	Cell types	Total data	Train data	Train data breakdown	Test data	Test data breakdown
Evaluation 1	Tongue	3	20584	16467	-	4117	-
	Thymus	6	9260	7408	-	1852	-
	Mammary gland	7	12256	9805	-	2451	-
	Large Intestine	7	8310	6648	-	1662	-
	Limb muscle	9	28710	22968	-	5742	-
	Spleen	10	34789	27831	-	6958	-
	Heart	11	9657	7726	-	1931	-
	Brain	15	7147	5718	-	1429	-
	Kindey	18	21304	17043	-	4261	-
Evaluation 2	Prostate gland & Urethra	7	47211	37769	-	9442	-
	Embryo	9	24249	19399	-	4850	-
	Kindey	10	14250	11400	-	2850	-
Evaluation 3	normal kidney	-	61417	49133	16498	12284	4125
	diabetic nephropathy	-			9836		2459
	UMOD nephropathy	-			22799		5700
	normal microglia	-	12426	9940	5635	2486	1409
	COP1 KO microglia	-			4305		1077
Evaluation 4	Human Thymus	4	70990	56792	-	14198	-
	Human Cerebral cortex	6	37990	30392	-	7598	-
	Human Breast	12	76012	60810	-	15202	-
Evaluation 5	Normal human heart	-	191794	153435	120053	38359	30078
	Human myocardial infarction	-			33382		8281
	Normal human blood	-	78881	63105	33587	15776	8392
	Human COVID-19 blood	-			29518		7364
